# HiC-GNN: A Generalizable Model for 3D Chromosome Reconstruction Using Graph Convolutional Neural Networks

**DOI:** 10.1101/2021.11.29.470405

**Authors:** Van Hovenga, Oluwatosin Oluwadare, Jugal Kalita

## Abstract

Chromosome conformation capture (3C) is a method of measuring chromosome topology in terms of loci interaction. The Hi-C method is a derivative of 3C that allows for genome wide quantification of chromosome interaction. From such interaction data, it is possible to infer the three-dimensional (3D) structure of the underlying chromosome. In this paper, we use a node embedding algorithm and a graph neural network to predict the 3D coordinates of each genomic loci from the corresponding Hi-C contact data. Unlike other chromosome structure prediction methods, our method can generalize a single model across Hi-C resolutions, multiple restriction enzymes, and multiple cell populations while maintaining reconstruction accuracy. We derive these results using three separate Hi-C data sets from the GM12878, GM06990, and K562 cell lines. We also compare the reconstruction accuracy of our method to four other existing methods and show that our method yields superior performance. Our algorithm outperforms the state-of-the-art methods in the accuracy of prediction and introduces a novel method for 3D structure prediction from Hi-C data.

**Author Summary:** We developed a novel method, HiC-GNN, for predicting the three-dimensional structures of chromosomes from Hi-C data. HiC-GNN is unique from other methods for chromosome structure prediction in that it learns in an eager setting rather than a lazy setting. Thus, the models learned by HiC-GNN can be generalized to unseen data. To the authors’ knowledge, this generalizing capability is not present in any existing methods. We show that this generalization is robust to input resolution, restriction enzyme, and contact sparsity. We also show that our method outperforms existing methods using both generalized and non-generalized models. Moreover, we also show that our method is more robust to contact variance than the compared methods.

**Availability:** All our source codes and data are available at https://github.com/OluwadareLab/HiC-GNN, and is made available as a containerized application that can be run on any platform.
