## Supplementary material for "HiC-GNN: A Generalizable Model for 3D Chromosome Reconstruction Using Graph Convolutional Neural Networks": S1 Table. Detailed list of configurations considered for hyperparameter tuning.

### Sheet: Sheet1
	Embedding size	layer1	layer2	layer3	Learning Rate	Convergence Threshold	dSCC
0	1024	512	256	128	0.1	0.001	0.791499
1	1024	512	256	128	0.1	1e-05	0.881047
2	1024	512	256	128	0.1	1e-09
3	1024	512	256	128	0.01	0.001	0.809845
4	1024	512	256	128	0.01	1e-05	0.836453
5	1024	512	256	128	0.01	1e-09	0.907799
6	1024	512	256	128	0.001	0.001	0.807718
7	1024	512	256	128	0.001	1e-05	0.851257
8	1024	512	256	128	0.001	1e-09	0.908192
9	1024	512	256	64	0.1	0.001	0.419437
10	1024	512	256	64	0.1	1e-05	0.670898
11	1024	512	256	64	0.1	1e-09	0.683383
12	1024	512	256	64	0.01	0.001	0.804645
13	1024	512	256	64	0.01	1e-05	0.842776
14	1024	512	256	64	0.01	1e-09	0.810016
15	1024	512	256	64	0.001	0.001	0.830847
16	1024	512	256	64	0.001	1e-05	0.84335
17	1024	512	256	64	0.001	1e-09	0.908855
18	1024	512	256	32	0.1	0.001	0.39722
19	1024	512	256	32	0.1	1e-05
20	1024	512	256	32	0.1	1e-09
21	1024	512	256	32	0.01	0.001	0.823112
22	1024	512	256	32	0.01	1e-05	0.877779
23	1024	512	256	32	0.01	1e-09	0.909002
24	1024	512	256	32	0.001	0.001	0.787056
25	1024	512	256	32	0.001	1e-05	0.846082
26	1024	512	256	32	0.001	1e-09	0.907612
27	1024	512	128	128	0.1	0.001
28	1024	512	128	128	0.1	1e-05
29	1024	512	128	128	0.1	1e-09
30	1024	512	128	128	0.01	0.001	0.668206
31	1024	512	128	128	0.01	1e-05	0.702137
32	1024	512	128	128	0.01	1e-09	0.83839
33	1024	512	128	128	0.001	0.001	0.800736
34	1024	512	128	128	0.001	1e-05	0.849194
35	1024	512	128	128	0.001	1e-09	0.906553
36	1024	512	128	64	0.1	0.001	0.276922
37	1024	512	128	64	0.1	1e-05
38	1024	512	128	64	0.1	1e-09
39	1024	512	128	64	0.01	0.001	0.644872
40	1024	512	128	64	0.01	1e-05	0.853514
41	1024	512	128	64	0.01	1e-09	0.885436
42	1024	512	128	64	0.001	0.001	0.742025
43	1024	512	128	64	0.001	1e-05	0.829691
44	1024	512	128	64	0.001	1e-09	0.907913
45	1024	512	128	32	0.1	0.001
46	1024	512	128	32	0.1	1e-05	0.680491
47	1024	512	128	32	0.1	1e-09
48	1024	512	128	32	0.01	0.001	0.686977
49	1024	512	128	32	0.01	1e-05	0.83173
50	1024	512	128	32	0.01	1e-09	0.838029
51	1024	512	128	32	0.001	0.001	0.732461
52	1024	512	128	32	0.001	1e-05	0.841811
53	1024	512	128	32	0.001	1e-09	0.908538
54	1024	512	64	128	0.1	0.001
55	1024	512	64	128	0.1	1e-05
56	1024	512	64	128	0.1	1e-09
57	1024	512	64	128	0.01	0.001	0.669752
58	1024	512	64	128	0.01	1e-05	0.8796
59	1024	512	64	128	0.01	1e-09	0.830065
60	1024	512	64	128	0.001	0.001	0.735383
61	1024	512	64	128	0.001	1e-05	0.830093
62	1024	512	64	128	0.001	1e-09	0.907618
63	1024	512	64	64	0.1	0.001
64	1024	512	64	64	0.1	1e-05	0.776421
65	1024	512	64	64	0.1	1e-09
66	1024	512	64	64	0.01	0.001	0.761324
67	1024	512	64	64	0.01	1e-05	0.880629
68	1024	512	64	64	0.01	1e-09	0.908851
69	1024	512	64	64	0.001	0.001	0.785716
70	1024	512	64	64	0.001	1e-05	0.848573
71	1024	512	64	64	0.001	1e-09	0.907553
72	1024	512	64	32	0.1	0.001	0.420031
73	1024	512	64	32	0.1	1e-05
74	1024	512	64	32	0.1	1e-09
75	1024	512	64	32	0.01	0.001	0.824112
76	1024	512	64	32	0.01	1e-05	0.850182
77	1024	512	64	32	0.01	1e-09	0.880911
78	1024	512	64	32	0.001	0.001	0.779523
79	1024	512	64	32	0.001	1e-05	0.837767
80	1024	512	64	32	0.001	1e-09	0.908119
81	1024	256	256	128	0.1	0.001	0.388329
82	1024	256	256	128	0.1	1e-05	0.796238
83	1024	256	256	128	0.1	1e-09
84	1024	256	256	128	0.01	0.001	0.671626
85	1024	256	256	128	0.01	1e-05	0.840612
86	1024	256	256	128	0.01	1e-09	0.902224
87	1024	256	256	128	0.001	0.001	0.733276
88	1024	256	256	128	0.001	1e-05	0.833397
89	1024	256	256	128	0.001	1e-09	0.908172
90	1024	256	256	64	0.1	0.001	0.288566
91	1024	256	256	64	0.1	1e-05	0.619676
92	1024	256	256	64	0.1	1e-09
93	1024	256	256	64	0.01	0.001	0.849666
94	1024	256	256	64	0.01	1e-05	0.841422
95	1024	256	256	64	0.01	1e-09	0.909115
96	1024	256	256	64	0.001	0.001	0.753313
97	1024	256	256	64	0.001	1e-05	0.83861
98	1024	256	256	64	0.001	1e-09	0.908952
99	1024	256	256	32	0.1	0.001
100	1024	256	256	32	0.1	1e-05	0.435502
101	1024	256	256	32	0.1	1e-09
102	1024	256	256	32	0.01	0.001	0.678298
103	1024	256	256	32	0.01	1e-05	0.837418
104	1024	256	256	32	0.01	1e-09	0.882889
105	1024	256	256	32	0.001	0.001	0.755737
106	1024	256	256	32	0.001	1e-05	0.839064
107	1024	256	256	32	0.001	1e-09	0.90903
108	1024	256	128	128	0.1	0.001	0.394118
109	1024	256	128	128	0.1	1e-05
110	1024	256	128	128	0.1	1e-09
111	1024	256	128	128	0.01	0.001	0.648583
112	1024	256	128	128	0.01	1e-05	0.844762
113	1024	256	128	128	0.01	1e-09	0.839918
114	1024	256	128	128	0.001	0.001	0.803482
115	1024	256	128	128	0.001	1e-05	0.847893
116	1024	256	128	128	0.001	1e-09	0.909144
117	1024	256	128	64	0.1	0.001	0.297011
118	1024	256	128	64	0.1	1e-05	0.840441
119	1024	256	128	64	0.1	1e-09
120	1024	256	128	64	0.01	0.001	0.657003
121	1024	256	128	64	0.01	1e-05	0.835595
122	1024	256	128	64	0.01	1e-09	0.838757
123	1024	256	128	64	0.001	0.001	0.791562
124	1024	256	128	64	0.001	1e-05	0.847749
125	1024	256	128	64	0.001	1e-09	0.908212
126	1024	256	128	32	0.1	0.001
127	1024	256	128	32	0.1	1e-05
128	1024	256	128	32	0.1	1e-09
129	1024	256	128	32	0.01	0.001	0.731231
130	1024	256	128	32	0.01	1e-05	0.856955
131	1024	256	128	32	0.01	1e-09	0.909287
132	1024	256	128	32	0.001	0.001	0.780769
133	1024	256	128	32	0.001	1e-05	0.843647
134	1024	256	128	32	0.001	1e-09	0.910241
135	1024	256	64	128	0.1	0.001
136	1024	256	64	128	0.1	1e-05	0.856749
137	1024	256	64	128	0.1	1e-09
138	1024	256	64	128	0.01	0.001	0.648541
139	1024	256	64	128	0.01	1e-05	0.89074
140	1024	256	64	128	0.01	1e-09	0.881142
141	1024	256	64	128	0.001	0.001	0.782762
142	1024	256	64	128	0.001	1e-05	0.823247
143	1024	256	64	128	0.001	1e-09	0.907484
144	1024	256	64	64	0.1	0.001
145	1024	256	64	64	0.1	1e-05
146	1024	256	64	64	0.1	1e-09
147	1024	256	64	64	0.01	0.001	0.628418
148	1024	256	64	64	0.01	1e-05	0.883569
149	1024	256	64	64	0.01	1e-09	0.908713
150	1024	256	64	64	0.001	0.001	0.723885
151	1024	256	64	64	0.001	1e-05	0.830012
152	1024	256	64	64	0.001	1e-09	0.910559
153	1024	256	64	32	0.1	0.001
154	1024	256	64	32	0.1	1e-05	0.64575
155	1024	256	64	32	0.1	1e-09
156	1024	256	64	32	0.01	0.001	0.777212
157	1024	256	64	32	0.01	1e-05	0.883866
158	1024	256	64	32	0.01	1e-09	0.883741
159	1024	256	64	32	0.001	0.001	0.734242
160	1024	256	64	32	0.001	1e-05	0.782964
161	1024	256	64	32	0.001	1e-09	0.909796
162	1024	128	256	128	0.1	0.001	0.450078
163	1024	128	256	128	0.1	1e-05	0.645694
164	1024	128	256	128	0.1	1e-09	0.808281
165	1024	128	256	128	0.01	0.001	0.657007
166	1024	128	256	128	0.01	1e-05	0.845519
167	1024	128	256	128	0.01	1e-09	0.907074
168	1024	128	256	128	0.001	0.001	0.723476
169	1024	128	256	128	0.001	1e-05	0.841537
170	1024	128	256	128	0.001	1e-09	0.90803
171	1024	128	256	64	0.1	0.001	0.487056
172	1024	128	256	64	0.1	1e-05	0.241764
173	1024	128	256	64	0.1	1e-09
174	1024	128	256	64	0.01	0.001	0.629056
175	1024	128	256	64	0.01	1e-05	0.84093
176	1024	128	256	64	0.01	1e-09	0.884086
177	1024	128	256	64	0.001	0.001	0.759037
178	1024	128	256	64	0.001	1e-05	0.839067
179	1024	128	256	64	0.001	1e-09	0.90922
180	1024	128	256	32	0.1	0.001	0.638024
181	1024	128	256	32	0.1	1e-05
182	1024	128	256	32	0.1	1e-09	0.789723
183	1024	128	256	32	0.01	0.001	0.622897
184	1024	128	256	32	0.01	1e-05	0.843154
185	1024	128	256	32	0.01	1e-09	0.837565
186	1024	128	256	32	0.001	0.001	0.745864
187	1024	128	256	32	0.001	1e-05	0.825605
188	1024	128	256	32	0.001	1e-09	0.90877
189	1024	128	128	128	0.1	0.001	0.401621
190	1024	128	128	128	0.1	1e-05	0.663962
191	1024	128	128	128	0.1	1e-09
192	1024	128	128	128	0.01	0.001	0.73828
193	1024	128	128	128	0.01	1e-05	0.843419
194	1024	128	128	128	0.01	1e-09	0.881975
195	1024	128	128	128	0.001	0.001	0.766639
196	1024	128	128	128	0.001	1e-05	0.841407
197	1024	128	128	128	0.001	1e-09	0.908583
198	1024	128	128	64	0.1	0.001	0.519661
199	1024	128	128	64	0.1	1e-05	0.844966
200	1024	128	128	64	0.1	1e-09
201	1024	128	128	64	0.01	0.001	0.794354
202	1024	128	128	64	0.01	1e-05	0.859803
203	1024	128	128	64	0.01	1e-09	0.882825
204	1024	128	128	64	0.001	0.001	0.72511
205	1024	128	128	64	0.001	1e-05	0.84522
206	1024	128	128	64	0.001	1e-09	0.908411
207	1024	128	128	32	0.1	0.001	0.655741
208	1024	128	128	32	0.1	1e-05
209	1024	128	128	32	0.1	1e-09
210	1024	128	128	32	0.01	0.001	0.836141
211	1024	128	128	32	0.01	1e-05	0.841225
212	1024	128	128	32	0.01	1e-09	0.908737
213	1024	128	128	32	0.001	0.001	0.770891
214	1024	128	128	32	0.001	1e-05	0.844667
215	1024	128	128	32	0.001	1e-09	0.910498
216	1024	128	64	128	0.1	0.001	0.173484
217	1024	128	64	128	0.1	1e-05	0.712378
218	1024	128	64	128	0.1	1e-09
219	1024	128	64	128	0.01	0.001	0.643889
220	1024	128	64	128	0.01	1e-05	0.860513
221	1024	128	64	128	0.01	1e-09	0.839788
222	1024	128	64	128	0.001	0.001	0.829702
223	1024	128	64	128	0.001	1e-05	0.839635
224	1024	128	64	128	0.001	1e-09	0.909589
225	1024	128	64	64	0.1	0.001
226	1024	128	64	64	0.1	1e-05	0.679277
227	1024	128	64	64	0.1	1e-09
228	1024	128	64	64	0.01	0.001	0.778538
229	1024	128	64	64	0.01	1e-05	0.853587
230	1024	128	64	64	0.01	1e-09	0.909026
231	1024	128	64	64	0.001	0.001	0.706395
232	1024	128	64	64	0.001	1e-05	0.835658
233	1024	128	64	64	0.001	1e-09	0.909798
234	1024	128	64	32	0.1	0.001	0.470726
235	1024	128	64	32	0.1	1e-05
236	1024	128	64	32	0.1	1e-09
237	1024	128	64	32	0.01	0.001	0.834524
238	1024	128	64	32	0.01	1e-05	0.847335
239	1024	128	64	32	0.01	1e-09	0.880364
240	1024	128	64	32	0.001	0.001	0.696559
241	1024	128	64	32	0.001	1e-05	0.842497
242	1024	128	64	32	0.001	1e-09	0.908888
243	512	512	256	128	0.1	0.001
244	512	512	256	128	0.1	1e-05	0.74302
245	512	512	256	128	0.1	1e-09
246	512	512	256	128	0.01	0.001	0.675153
247	512	512	256	128	0.01	1e-05	0.883171
248	512	512	256	128	0.01	1e-09	0.837239
249	512	512	256	128	0.001	0.001	0.717175
250	512	512	256	128	0.001	1e-05	0.844401
251	512	512	256	128	0.001	1e-09	0.909247
252	512	512	256	64	0.1	0.001	0.698866
253	512	512	256	64	0.1	1e-05	0.745084
254	512	512	256	64	0.1	1e-09	0.721479
255	512	512	256	64	0.01	0.001	0.594033
256	512	512	256	64	0.01	1e-05	0.869842
257	512	512	256	64	0.01	1e-09
258	512	512	256	64	0.001	0.001	0.738664
259	512	512	256	64	0.001	1e-05	0.846048
260	512	512	256	64	0.001	1e-09	0.911993
261	512	512	256	32	0.1	0.001
262	512	512	256	32	0.1	1e-05
263	512	512	256	32	0.1	1e-09
264	512	512	256	32	0.01	0.001	0.651536
265	512	512	256	32	0.01	1e-05	0.745826
266	512	512	256	32	0.01	1e-09	0.881935
267	512	512	256	32	0.001	0.001	0.739317
268	512	512	256	32	0.001	1e-05	0.848981
269	512	512	256	32	0.001	1e-09	0.910908
270	512	512	128	128	0.1	0.001	0.316147
271	512	512	128	128	0.1	1e-05	0.732927
272	512	512	128	128	0.1	1e-09
273	512	512	128	128	0.01	0.001	0.786419
274	512	512	128	128	0.01	1e-05	0.846319
275	512	512	128	128	0.01	1e-09
276	512	512	128	128	0.001	0.001	0.696586
277	512	512	128	128	0.001	1e-05	0.842649
278	512	512	128	128	0.001	1e-09	0.907625
279	512	512	128	64	0.1	0.001	0.5503
280	512	512	128	64	0.1	1e-05
281	512	512	128	64	0.1	1e-09	0.79865
282	512	512	128	64	0.01	0.001	0.73887
283	512	512	128	64	0.01	1e-05	0.83913
284	512	512	128	64	0.01	1e-09	0.909253
285	512	512	128	64	0.001	0.001	0.699911
286	512	512	128	64	0.001	1e-05	0.843993
287	512	512	128	64	0.001	1e-09	0.907174
288	512	512	128	32	0.1	0.001	0.497619
289	512	512	128	32	0.1	1e-05
290	512	512	128	32	0.1	1e-09
291	512	512	128	32	0.01	0.001	0.798212
292	512	512	128	32	0.01	1e-05	0.840326
293	512	512	128	32	0.01	1e-09	0.881325
294	512	512	128	32	0.001	0.001	0.696534
295	512	512	128	32	0.001	1e-05	0.82993
296	512	512	128	32	0.001	1e-09	0.90872
297	512	512	64	128	0.1	0.001	0.545163
298	512	512	64	128	0.1	1e-05	0.778927
299	512	512	64	128	0.1	1e-09	0.835964
300	512	512	64	128	0.01	0.001	0.616205
301	512	512	64	128	0.01	1e-05	0.836009
302	512	512	64	128	0.01	1e-09	0.811282
303	512	512	64	128	0.001	0.001	0.771069
304	512	512	64	128	0.001	1e-05	0.837941
305	512	512	64	128	0.001	1e-09	0.909287
306	512	512	64	64	0.1	0.001	0.681042
307	512	512	64	64	0.1	1e-05	0.753377
308	512	512	64	64	0.1	1e-09	0.726564
309	512	512	64	64	0.01	0.001	0.7254
310	512	512	64	64	0.01	1e-05	0.846601
311	512	512	64	64	0.01	1e-09	0.843306
312	512	512	64	64	0.001	0.001	0.700094
313	512	512	64	64	0.001	1e-05	0.825511
314	512	512	64	64	0.001	1e-09	0.909339
315	512	512	64	32	0.1	0.001
316	512	512	64	32	0.1	1e-05
317	512	512	64	32	0.1	1e-09
318	512	512	64	32	0.01	0.001	0.792818
319	512	512	64	32	0.01	1e-05	0.842032
320	512	512	64	32	0.01	1e-09	0.842972
321	512	512	64	32	0.001	0.001	0.801554
322	512	512	64	32	0.001	1e-05	0.856171
323	512	512	64	32	0.001	1e-09	0.909235
324	512	256	256	128	0.1	0.001	0.66365
325	512	256	256	128	0.1	1e-05	0.739538
326	512	256	256	128	0.1	1e-09
327	512	256	256	128	0.01	0.001	0.732063
328	512	256	256	128	0.01	1e-05	0.836746
329	512	256	256	128	0.01	1e-09	0.907357
330	512	256	256	128	0.001	0.001	0.7502
331	512	256	256	128	0.001	1e-05	0.787583
332	512	256	256	128	0.001	1e-09	0.908057
333	512	256	256	64	0.1	0.001	0.549973
334	512	256	256	64	0.1	1e-05	0.745048
335	512	256	256	64	0.1	1e-09
336	512	256	256	64	0.01	0.001	0.788254
337	512	256	256	64	0.01	1e-05	0.845391
338	512	256	256	64	0.01	1e-09	0.911175
339	512	256	256	64	0.001	0.001	0.71065
340	512	256	256	64	0.001	1e-05	0.69916
341	512	256	256	64	0.001	1e-09	0.90832
342	512	256	256	32	0.1	0.001	0.432225
343	512	256	256	32	0.1	1e-05
344	512	256	256	32	0.1	1e-09
345	512	256	256	32	0.01	0.001	0.809046
346	512	256	256	32	0.01	1e-05	0.848608
347	512	256	256	32	0.01	1e-09
348	512	256	256	32	0.001	0.001	0.763057
349	512	256	256	32	0.001	1e-05	0.884798
350	512	256	256	32	0.001	1e-09	0.910804
351	512	256	128	128	0.1	0.001	0.542543
352	512	256	128	128	0.1	1e-05	0.624629
353	512	256	128	128	0.1	1e-09
354	512	256	128	128	0.01	0.001	0.707852
355	512	256	128	128	0.01	1e-05	0.788139
356	512	256	128	128	0.01	1e-09	0.882019
357	512	256	128	128	0.001	0.001	0.705759
358	512	256	128	128	0.001	1e-05	0.844871
359	512	256	128	128	0.001	1e-09	0.909128
360	512	256	128	64	0.1	0.001
361	512	256	128	64	0.1	1e-05
362	512	256	128	64	0.1	1e-09
363	512	256	128	64	0.01	0.001	0.797555
364	512	256	128	64	0.01	1e-05	0.744365
365	512	256	128	64	0.01	1e-09	0.909784
366	512	256	128	64	0.001	0.001	0.694687
367	512	256	128	64	0.001	1e-05	0.85125
368	512	256	128	64	0.001	1e-09	0.909228
369	512	256	128	32	0.1	0.001
370	512	256	128	32	0.1	1e-05
371	512	256	128	32	0.1	1e-09
372	512	256	128	32	0.01	0.001	0.561784
373	512	256	128	32	0.01	1e-05	0.843042
374	512	256	128	32	0.01	1e-09	0.841845
375	512	256	128	32	0.001	0.001	0.719684
376	512	256	128	32	0.001	1e-05	0.777099
377	512	256	128	32	0.001	1e-09	0.908518
378	512	256	64	128	0.1	0.001	0.338146
379	512	256	64	128	0.1	1e-05	0.726353
380	512	256	64	128	0.1	1e-09
381	512	256	64	128	0.01	0.001	0.644249
382	512	256	64	128	0.01	1e-05	0.839161
383	512	256	64	128	0.01	1e-09	0.838
384	512	256	64	128	0.001	0.001	0.846858
385	512	256	64	128	0.001	1e-05	0.842252
386	512	256	64	128	0.001	1e-09	0.910015
387	512	256	64	64	0.1	0.001	0.408779
388	512	256	64	64	0.1	1e-05	0.739834
389	512	256	64	64	0.1	1e-09	0.714293
390	512	256	64	64	0.01	0.001	0.822176
391	512	256	64	64	0.01	1e-05	0.841215
392	512	256	64	64	0.01	1e-09	0.910038
393	512	256	64	64	0.001	0.001	0.698955
394	512	256	64	64	0.001	1e-05	0.699491
395	512	256	64	64	0.001	1e-09	0.909567
396	512	256	64	32	0.1	0.001	0.26327
397	512	256	64	32	0.1	1e-05	0.678734
398	512	256	64	32	0.1	1e-09
399	512	256	64	32	0.01	0.001	0.822323
400	512	256	64	32	0.01	1e-05	0.849128
401	512	256	64	32	0.01	1e-09	0.909329
402	512	256	64	32	0.001	0.001	0.783497
403	512	256	64	32	0.001	1e-05	0.692515
404	512	256	64	32	0.001	1e-09	0.914176
405	512	128	256	128	0.1	0.001
406	512	128	256	128	0.1	1e-05	0.819457
407	512	128	256	128	0.1	1e-09	0.382733
408	512	128	256	128	0.01	0.001	0.78282
409	512	128	256	128	0.01	1e-05	0.879928
410	512	128	256	128	0.01	1e-09	0.881339
411	512	128	256	128	0.001	0.001	0.699693
412	512	128	256	128	0.001	1e-05	0.844438
413	512	128	256	128	0.001	1e-09	0.910974
414	512	128	256	64	0.1	0.001
415	512	128	256	64	0.1	1e-05	0.784246
416	512	128	256	64	0.1	1e-09	0.562269
417	512	128	256	64	0.01	0.001	0.823886
418	512	128	256	64	0.01	1e-05	0.836643
419	512	128	256	64	0.01	1e-09	0.8549
420	512	128	256	64	0.001	0.001	0.729492
421	512	128	256	64	0.001	1e-05	0.828886
422	512	128	256	64	0.001	1e-09	0.907599
423	512	128	256	32	0.1	0.001
424	512	128	256	32	0.1	1e-05
425	512	128	256	32	0.1	1e-09
426	512	128	256	32	0.01	0.001	0.82232
427	512	128	256	32	0.01	1e-05	0.849737
428	512	128	256	32	0.01	1e-09	0.843677
429	512	128	256	32	0.001	0.001	0.702289
430	512	128	256	32	0.001	1e-05	0.845375
431	512	128	256	32	0.001	1e-09	0.90788
432	512	128	128	128	0.1	0.001	0.358651
433	512	128	128	128	0.1	1e-05
434	512	128	128	128	0.1	1e-09
435	512	128	128	128	0.01	0.001	0.741013
436	512	128	128	128	0.01	1e-05	0.849242
437	512	128	128	128	0.01	1e-09	0.882888
438	512	128	128	128	0.001	0.001	0.774889
439	512	128	128	128	0.001	1e-05	0.844101
440	512	128	128	128	0.001	1e-09	0.908084
441	512	128	128	64	0.1	0.001	0.420544
442	512	128	128	64	0.1	1e-05
443	512	128	128	64	0.1	1e-09
444	512	128	128	64	0.01	0.001	0.841652
445	512	128	128	64	0.01	1e-05	0.839373
446	512	128	128	64	0.01	1e-09	0.884225
447	512	128	128	64	0.001	0.001	0.772611
448	512	128	128	64	0.001	1e-05	0.840097
449	512	128	128	64	0.001	1e-09	0.906726
450	512	128	128	32	0.1	0.001
451	512	128	128	32	0.1	1e-05
452	512	128	128	32	0.1	1e-09
453	512	128	128	32	0.01	0.001	0.810017
454	512	128	128	32	0.01	1e-05	0.816554
455	512	128	128	32	0.01	1e-09	0.882069
456	512	128	128	32	0.001	0.001	0.729393
457	512	128	128	32	0.001	1e-05	0.846109
458	512	128	128	32	0.001	1e-09	0.910316
459	512	128	64	128	0.1	0.001	0.381474
460	512	128	64	128	0.1	1e-05	0.656794
461	512	128	64	128	0.1	1e-09
462	512	128	64	128	0.01	0.001	0.761676
463	512	128	64	128	0.01	1e-05	0.828395
464	512	128	64	128	0.01	1e-09	0.90916
465	512	128	64	128	0.001	0.001	0.742674
466	512	128	64	128	0.001	1e-05	0.700137
467	512	128	64	128	0.001	1e-09	0.907462
468	512	128	64	64	0.1	0.001
469	512	128	64	64	0.1	1e-05	0.801408
470	512	128	64	64	0.1	1e-09	0.880068
471	512	128	64	64	0.01	0.001	0.634149
472	512	128	64	64	0.01	1e-05	0.770918
473	512	128	64	64	0.01	1e-09	0.904829
474	512	128	64	64	0.001	0.001	0.761848
475	512	128	64	64	0.001	1e-05	0.857373
476	512	128	64	64	0.001	1e-09	0.910103
477	512	128	64	32	0.1	0.001	0.620197
478	512	128	64	32	0.1	1e-05	0.688186
479	512	128	64	32	0.1	1e-09	0.775456
480	512	128	64	32	0.01	0.001	0.767121
481	512	128	64	32	0.01	1e-05	0.841674
482	512	128	64	32	0.01	1e-09	0.909955
483	512	128	64	32	0.001	0.001	0.713472
484	512	128	64	32	0.001	1e-05	0.819334
485	512	128	64	32	0.001	1e-09	0.908394
486	256	512	256	128	0.1	0.001
487	256	512	256	128	0.1	1e-05	0.578738
488	256	512	256	128	0.1	1e-09
489	256	512	256	128	0.01	0.001	0.616408
490	256	512	256	128	0.01	1e-05	0.835664
491	256	512	256	128	0.01	1e-09	0.844835
492	256	512	256	128	0.001	0.001	0.663463
493	256	512	256	128	0.001	1e-05	0.655759
494	256	512	256	128	0.001	1e-09	0.908678
495	256	512	256	64	0.1	0.001
496	256	512	256	64	0.1	1e-05	0.485628
497	256	512	256	64	0.1	1e-09
498	256	512	256	64	0.01	0.001	0.625164
499	256	512	256	64	0.01	1e-05	0.84195
500	256	512	256	64	0.01	1e-09
501	256	512	256	64	0.001	0.001	0.664748
502	256	512	256	64	0.001	1e-05	0.841224
503	256	512	256	64	0.001	1e-09	0.908928
504	256	512	256	32	0.1	0.001	0.257394
505	256	512	256	32	0.1	1e-05
506	256	512	256	32	0.1	1e-09
507	256	512	256	32	0.01	0.001	0.741818
508	256	512	256	32	0.01	1e-05	0.854784
509	256	512	256	32	0.01	1e-09	0.881248
510	256	512	256	32	0.001	0.001	0.642994
511	256	512	256	32	0.001	1e-05	0.689868
512	256	512	256	32	0.001	1e-09	0.912117
513	256	512	128	128	0.1	0.001	0.570349
514	256	512	128	128	0.1	1e-05
515	256	512	128	128	0.1	1e-09
516	256	512	128	128	0.01	0.001	0.636222
517	256	512	128	128	0.01	1e-05	0.686837
518	256	512	128	128	0.01	1e-09	0.839669
519	256	512	128	128	0.001	0.001	0.65952
520	256	512	128	128	0.001	1e-05	0.661024
521	256	512	128	128	0.001	1e-09	0.913465
522	256	512	128	64	0.1	0.001
523	256	512	128	64	0.1	1e-05	0.792918
524	256	512	128	64	0.1	1e-09
525	256	512	128	64	0.01	0.001	0.623395
526	256	512	128	64	0.01	1e-05	0.815029
527	256	512	128	64	0.01	1e-09	0.880303
528	256	512	128	64	0.001	0.001	0.656413
529	256	512	128	64	0.001	1e-05	0.659062
530	256	512	128	64	0.001	1e-09	0.908197
531	256	512	128	32	0.1	0.001
532	256	512	128	32	0.1	1e-05	0.603294
533	256	512	128	32	0.1	1e-09
534	256	512	128	32	0.01	0.001	0.719754
535	256	512	128	32	0.01	1e-05	0.877875
536	256	512	128	32	0.01	1e-09
537	256	512	128	32	0.001	0.001	0.645233
538	256	512	128	32	0.001	1e-05	0.843794
539	256	512	128	32	0.001	1e-09	0.910156
540	256	512	64	128	0.1	0.001	0.56828
541	256	512	64	128	0.1	1e-05
542	256	512	64	128	0.1	1e-09
543	256	512	64	128	0.01	0.001	0.29655
544	256	512	64	128	0.01	1e-05	0.818144
545	256	512	64	128	0.01	1e-09	0.828563
546	256	512	64	128	0.001	0.001	0.675338
547	256	512	64	128	0.001	1e-05	0.899257
548	256	512	64	128	0.001	1e-09	0.908567
549	256	512	64	64	0.1	0.001	0.6147
550	256	512	64	64	0.1	1e-05
551	256	512	64	64	0.1	1e-09	0.839867
552	256	512	64	64	0.01	0.001	0.659833
553	256	512	64	64	0.01	1e-05	0.749389
554	256	512	64	64	0.01	1e-09	0.91278
555	256	512	64	64	0.001	0.001	0.681043
556	256	512	64	64	0.001	1e-05	0.842765
557	256	512	64	64	0.001	1e-09	0.911642
558	256	512	64	32	0.1	0.001
559	256	512	64	32	0.1	1e-05
560	256	512	64	32	0.1	1e-09
561	256	512	64	32	0.01	0.001	0.656032
562	256	512	64	32	0.01	1e-05	0.73861
563	256	512	64	32	0.01	1e-09	0.882581
564	256	512	64	32	0.001	0.001	0.676336
565	256	512	64	32	0.001	1e-05	0.752158
566	256	512	64	32	0.001	1e-09	0.908298
567	256	256	256	128	0.1	0.001	0.662217
568	256	256	256	128	0.1	1e-05	0.58836
569	256	256	256	128	0.1	1e-09
570	256	256	256	128	0.01	0.001	0.608044
571	256	256	256	128	0.01	1e-05	0.844968
572	256	256	256	128	0.01	1e-09	0.869032
573	256	256	256	128	0.001	0.001	0.690058
574	256	256	256	128	0.001	1e-05	0.83897
575	256	256	256	128	0.001	1e-09	0.905512
576	256	256	256	64	0.1	0.001	0.605188
577	256	256	256	64	0.1	1e-05
578	256	256	256	64	0.1	1e-09
579	256	256	256	64	0.01	0.001	0.639567
580	256	256	256	64	0.01	1e-05	0.809634
581	256	256	256	64	0.01	1e-09	0.881572
582	256	256	256	64	0.001	0.001	0.664607
583	256	256	256	64	0.001	1e-05	0.843109
584	256	256	256	64	0.001	1e-09	0.908546
585	256	256	256	32	0.1	0.001	0.522778
586	256	256	256	32	0.1	1e-05
587	256	256	256	32	0.1	1e-09
588	256	256	256	32	0.01	0.001	0.619203
589	256	256	256	32	0.01	1e-05	0.800477
590	256	256	256	32	0.01	1e-09	0.91442
591	256	256	256	32	0.001	0.001	0.661674
592	256	256	256	32	0.001	1e-05	0.840382
593	256	256	256	32	0.001	1e-09	0.90792
594	256	256	128	128	0.1	0.001	0.368577
595	256	256	128	128	0.1	1e-05
596	256	256	128	128	0.1	1e-09	0.774116
597	256	256	128	128	0.01	0.001	0.672099
598	256	256	128	128	0.01	1e-05	0.886151
599	256	256	128	128	0.01	1e-09	0.912222
600	256	256	128	128	0.001	0.001	0.744537
601	256	256	128	128	0.001	1e-05	0.842563
602	256	256	128	128	0.001	1e-09	0.908839
603	256	256	128	64	0.1	0.001
604	256	256	128	64	0.1	1e-05	0.807984
605	256	256	128	64	0.1	1e-09	0.37432
606	256	256	128	64	0.01	0.001	0.674902
607	256	256	128	64	0.01	1e-05	0.83958
608	256	256	128	64	0.01	1e-09	0.842021
609	256	256	128	64	0.001	0.001	0.702892
610	256	256	128	64	0.001	1e-05	0.648632
611	256	256	128	64	0.001	1e-09	0.908157
612	256	256	128	32	0.1	0.001	0.580411
613	256	256	128	32	0.1	1e-05
614	256	256	128	32	0.1	1e-09
615	256	256	128	32	0.01	0.001	0.66375
616	256	256	128	32	0.01	1e-05	0.8371
617	256	256	128	32	0.01	1e-09	0.879261
618	256	256	128	32	0.001	0.001	0.736469
619	256	256	128	32	0.001	1e-05	0.700862
620	256	256	128	32	0.001	1e-09	0.91274
621	256	256	64	128	0.1	0.001	0.427163
622	256	256	64	128	0.1	1e-05	0.594409
623	256	256	64	128	0.1	1e-09
624	256	256	64	128	0.01	0.001	0.608147
625	256	256	64	128	0.01	1e-05	0.832672
626	256	256	64	128	0.01	1e-09	0.842559
627	256	256	64	128	0.001	0.001	0.689448
628	256	256	64	128	0.001	1e-05	0.70819
629	256	256	64	128	0.001	1e-09	0.910702
630	256	256	64	64	0.1	0.001
631	256	256	64	64	0.1	1e-05	0.601046
632	256	256	64	64	0.1	1e-09
633	256	256	64	64	0.01	0.001	0.625108
634	256	256	64	64	0.01	1e-05	0.85042
635	256	256	64	64	0.01	1e-09
636	256	256	64	64	0.001	0.001	0.672823
637	256	256	64	64	0.001	1e-05	0.839859
638	256	256	64	64	0.001	1e-09	0.909711
639	256	256	64	32	0.1	0.001
640	256	256	64	32	0.1	1e-05
641	256	256	64	32	0.1	1e-09
642	256	256	64	32	0.01	0.001	0.685233
643	256	256	64	32	0.01	1e-05	0.852228
644	256	256	64	32	0.01	1e-09	0.841751
645	256	256	64	32	0.001	0.001	0.67536
646	256	256	64	32	0.001	1e-05	0.840857
647	256	256	64	32	0.001	1e-09	0.909902
648	256	128	256	128	0.1	0.001	0.312586
649	256	128	256	128	0.1	1e-05	0.734831
650	256	128	256	128	0.1	1e-09	0.620336
651	256	128	256	128	0.01	0.001	0.746847
652	256	128	256	128	0.01	1e-05	0.659741
653	256	128	256	128	0.01	1e-09	0.84299
654	256	128	256	128	0.001	0.001	0.665865
655	256	128	256	128	0.001	1e-05	0.842098
656	256	128	256	128	0.001	1e-09	0.90078
657	256	128	256	64	0.1	0.001	0.573978
658	256	128	256	64	0.1	1e-05	0.597085
659	256	128	256	64	0.1	1e-09
660	256	128	256	64	0.01	0.001	0.612908
661	256	128	256	64	0.01	1e-05	0.83931
662	256	128	256	64	0.01	1e-09	0.812556
663	256	128	256	64	0.001	0.001	0.664979
664	256	128	256	64	0.001	1e-05	0.694818
665	256	128	256	64	0.001	1e-09	0.908526
666	256	128	256	32	0.1	0.001
667	256	128	256	32	0.1	1e-05	0.805411
668	256	128	256	32	0.1	1e-09
669	256	128	256	32	0.01	0.001	0.633909
670	256	128	256	32	0.01	1e-05	0.675959
671	256	128	256	32	0.01	1e-09	0.878831
672	256	128	256	32	0.001	0.001	0.67482
673	256	128	256	32	0.001	1e-05	0.839979
674	256	128	256	32	0.001	1e-09	0.908196
675	256	128	128	128	0.1	0.001	0.518836
676	256	128	128	128	0.1	1e-05
677	256	128	128	128	0.1	1e-09	0.0844271
678	256	128	128	128	0.01	0.001	0.568424
679	256	128	128	128	0.01	1e-05	0.886531
680	256	128	128	128	0.01	1e-09	0.880874
681	256	128	128	128	0.001	0.001	0.660592
682	256	128	128	128	0.001	1e-05	0.811522
683	256	128	128	128	0.001	1e-09	0.90932
684	256	128	128	64	0.1	0.001	0.305152
685	256	128	128	64	0.1	1e-05	0.45118
686	256	128	128	64	0.1	1e-09
687	256	128	128	64	0.01	0.001	0.672013
688	256	128	128	64	0.01	1e-05	0.848173
689	256	128	128	64	0.01	1e-09	0.883068
690	256	128	128	64	0.001	0.001	0.678027
691	256	128	128	64	0.001	1e-05	0.841122
692	256	128	128	64	0.001	1e-09	0.91182
693	256	128	128	32	0.1	0.001
694	256	128	128	32	0.1	1e-05	0.595233
695	256	128	128	32	0.1	1e-09
696	256	128	128	32	0.01	0.001	0.642514
697	256	128	128	32	0.01	1e-05	0.874162
698	256	128	128	32	0.01	1e-09	0.840318
699	256	128	128	32	0.001	0.001	0.657208
700	256	128	128	32	0.001	1e-05	0.782618
701	256	128	128	32	0.001	1e-09	0.909205
702	256	128	64	128	0.1	0.001	0.613251
703	256	128	64	128	0.1	1e-05	0.601766
704	256	128	64	128	0.1	1e-09
705	256	128	64	128	0.01	0.001	0.71389
706	256	128	64	128	0.01	1e-05	0.850499
707	256	128	64	128	0.01	1e-09	0.882284
708	256	128	64	128	0.001	0.001	0.657161
709	256	128	64	128	0.001	1e-05	0.76597
710	256	128	64	128	0.001	1e-09	0.908338
711	256	128	64	64	0.1	0.001
712	256	128	64	64	0.1	1e-05	0.603302
713	256	128	64	64	0.1	1e-09	0.607565
714	256	128	64	64	0.01	0.001	0.653867
715	256	128	64	64	0.01	1e-05	0.772967
716	256	128	64	64	0.01	1e-09	0.840502
717	256	128	64	64	0.001	0.001	0.648316
718	256	128	64	64	0.001	1e-05	0.837525
719	256	128	64	64	0.001	1e-09	0.908769
720	256	128	64	32	0.1	0.001	0.256665
721	256	128	64	32	0.1	1e-05	0.488055
722	256	128	64	32	0.1	1e-09	0.823512
723	256	128	64	32	0.01	0.001	0.662297
724	256	128	64	32	0.01	1e-05	0.843088
725	256	128	64	32	0.01	1e-09	0.881399
726	256	128	64	32	0.001	0.001	0.680464
727	256	128	64	32	0.001	1e-05	0.703251
728	256	128	64	32	0.001	1e-09	0.908326
